# CDK4/6 inhibition induces a DNA damage-independent senescence-associated secretory phenotype driven by delayed activation of NF-κB

**DOI:** 10.1101/2025.08.25.672139

**Authors:** Joanna Lan-Hing Yeung, Justin Rendleman, Lauren Anderson Westcott, Arnold Ou, Matthew Pressler, Nicole Pagane, Irene Duba, Ria Hosuru, Bat-Ider Tumenbayar, Viviana I. Risca

## Abstract

Cellular senescence consists of regulated cell phenotypes associated with permanent exit from the cell cycle in response to stressors such as genomic instability. The consequences of senescence go beyond individual cells due to the senescence associated secretory phenotype (SASP), which can induce inflammation in neighboring cells. Some cancers respond to CDK4/6 inhibitors (CDK4/6i)—a family of targeted therapies that inhibit proliferation—with a senescence-like phenotype in the absence of DNA damage. We asked how the SASP and the transcriptional regulatory profile triggered by CDK4/6i-driven arrest compares to the canonical NF-κB-regulated SASP triggered by DNA damage. We profiled the temporal dynamics of transcriptional regulation in response to the CDK4/6i, palbociclib, and the DNA damaging agent, doxorubicin. We found that, although upregulation of NF-κB driven-SASP genes is shared across both drugs, it is delayed in CDK4/6i. This coincides with slower enhancer activation and epigenetic changes. Interestingly, ATM/ATR inhibition does not affect CDK4/6i-induced NF-κB nuclear localization, pointing to an alternative mechanism driving NF-κB activity in the absence of DNA damage. Inhibiting NF-κB suppresses the expression of shared SASP genes without reversing stable arrest. This points to SASP manipulation as a potential therapeutic strategy, and resolves an ongoing controversy about the nature of cell cycle arrest-driven SASP.
