## Supplemental Table 1 for "CDK4/6 inhibition induces a DNA damage-independent senescence-associated secretory phenotype driven by delayed activation of NF-κB"

### Sheet: TableS1
ATAC-SEQ SAMPLE	RAW_READ_PAIRS	READ_PAIRS_POST_FILTER	PERCENT_DUPLICATE_READS	PERCENT_MITO_READS	TSS_ENRICHMENT_SCORE	FRIP
LS8817_Cycling_rep2.1	38243755	28030968	17.177	0.939364	15.23	0.762688
LS8817_Cycling_rep1.1	49567904	34786127	20.1661	1.88342	16.68	0.772337
LS8817_Cycling_rep1.2	44516874	30991905	19.6444	2.59393	17.25	0.780468
LS8817_Cycling_rep2.2	28068260	20937398	15.5578	1.58949	15.57	0.782117
LS8817_Cycling_rep2.3	21492330	16185140	14.6323	1.42227	14.74	0.743427
LS8817_Cycling_rep3.2	51179237	37027139	18.2009	0.699991	16.42	0.744054
LS8817_Cycling_rep3.3	26899790	20205009	15.7255	0.912643	17.39	0.799443
LS8817_Cycling_rep4.1	29201008	21482986	16.8079	0.938276	16.23	0.71215
LS8817_Cycling_rep4.2	30546192	21755505	17.9253	1.05674	15.31	0.655429
LS8817_Cycling_rep4.3	21954219	16071929	16.8607	0.704047	15.87	0.716459
LS8817_day10_Doxo_rep1.1	39606243	19591262	10.7264	3.97188	9.13	0.726072
LS8817_day10_Doxo_rep1.2	41252008	17955754	10.0931	4.72377	8.52	0.708572
LS8817_day10_Doxo_rep1.3	40717628	30312214	13.8253	4.31366	8.04	0.695835
LS8817_day10_Palbo_rep1.1	48512803	26054154	34.3707	4.44319	13.4	0.752791
LS8817_day10_Palbo_rep1.2	38575888	27420853	18.4729	2.86555	14.45	0.768233
LS8817_day10_Palbo_rep1.3	42380277	26566463	24.863	4.92175	13.82	0.762675
LS8817_day14_Doxo_rep2.1	44810146	29034589	18.2696	6.72773	9.3	0.653772
LS8817_day14_Doxo_rep2.2	51310129	32646933	18.9098	7.11632	9.4	0.645965
LS8817_day14_Palbo_rep1.1	40587644	26869108	19.0613	5.78034	13.45	0.705763
LS8817_day14_Palbo_rep1.2	39960416	26029327	19.2799	6.45245	13.95	0.697567
LS8817_day14_Palbo_rep1.3	41428250	25546848	21.842	7.3153	13.39	0.686822
LS8817_day14_Doxo_rep1.1	33462973	11317356	7.66593	5.58441	10.34	0.732318
LS8817_day14_Doxo_rep1.2	31218166	12377997	8.91645	4.69719	9.21	0.685394
LS8817_day14_Doxo_rep1.3	30812336	17806618	16.2802	3.06341	9.31	0.717749
LS8817_day14_Palbo_rep2.1	27040271	18292519	18.743	5.44815	14.55	0.755105
LS8817_day14_Palbo_rep2.2	35335697	23309873	21.8575	3.59435	11.91	0.678355
LS8817_day14_Palbo_rep2.3	35299045	23368950	21.0663	3.21579	11.18	0.60331
LS8817_day21_Doxo_rep1.1	66819095	21063922	23.6694	33.1756	11.16	0.468018
LS8817_day21_Doxo_rep1.2	59393790	15746602	27.0418	34.8939	10.16	0.458949
LS8817_day21_Doxo_rep1.3	69846729	24398397	18.2352	35.8885	10.91	0.50818
LS8817_day21_Doxo_rep2.1	67111731	8612178	25.5987	50.8214	8.58	0.407994
LS8817_day21_Doxo_rep2.2	100459382	18170444	27.6437	43.1931	10.92	0.469657
LS8817_day21_Palbo_rep1.1	25256462	16487188	17.4964	8.45462	13.82	0.739653
LS8817_day21_Palbo_rep1.2	15947083	10603283	12.4141	7.50633	12.85	0.69736
LS8817_day21_Palbo_rep1.3	28050536	18090831	16.3825	9.88786	14.35	0.696672
LS8817_day21_Palbo_rep2.1	23577339	16511300	15.8902	3.98215	11.91	0.595006
LS8817_day21_Palbo_rep2.2	19435059	13745530	15.4624	4.49672	13.06	0.688149
LS8817_day21_Palbo_rep2.3	23556064	16349256	16.1406	5.15008	13.62	0.696397
LS8817_day28_Palbo_rep1.1	43783280	26223012	15.4869	11.7231	5.81	0.27967
LS8817_day28_Palbo_rep1.2	34811871	18511954	14.8222	19.5146	8.2	0.354574
LS8817_day28_Palbo_rep1.3	38820325	18401349	15.1187	26.0637	10.83	0.486384
LS8817_day28_Palbo_rep2.1	36091039	18684028	16.2272	21.5685	13.7	0.598187
LS8817_day28_Palbo_rep2.2	34350281	17156997	13.5698	25.2498	11.31	0.485108
LS8817_day28_Palbo_rep2.3	25632655	12959740	18.3732	20.8629	12.44	0.662099
LS8817_day3_Doxo_rep1.1	37666136	26599952	17.7185	2.26596	11.02	0.674813
LS8817_day3_Doxo_rep1.2	51224495	35431074	19.2812	2.33005	11.13	0.683994
LS8817_day3_Doxo_rep2.1	28247219	20737573	14.491	1.06061	9.39	0.494081
LS8817_day3_Doxo_rep2.2	22721951	16936732	14.1183	1.35187	11.26	0.618477
LS8817_day3_Doxo_rep2.3	19157154	14077003	16.7205	1.49464	12.9	0.77545
LS8817_day3_Palbo_rep1.1	36953990	26905139	17.3392	1.52129	14.34	0.738461
LS8817_day3_Palbo_rep1.2	43764733	30841735	19.7848	1.48742	14.34	0.736092
LS8817_day3_Palbo_rep2.1	23667512	17509578	16.1639	0.699655	15.77	0.694499
LS8817_day3_Palbo_rep2.2	24109463	17824862	14.9225	1.03979	13.86	0.603082
LS8817_day3_Palbo_rep2.3	133667206	88589921	22.2259	0.538935	16.05	0.595391
RNA-SEQ SAMPLE	RIN
LS8817_Cycling_rep1	9.1
LS8817_Cycling_rep2	9.3
LS8817_Cycling_rep3	9.4
LS8817_day14_Doxo_rep2	9.3
LS8817_day14_Palbo_rep2	8.1
LS8817_day21_Doxo_rep1	9.8
LS8817_day21_Doxo_rep2	9.5
LS8817_day21_Palbo_rep1	9.2
LS8817_day21_Palbo_rep2	9.6
LS8817_day28_Palbo_rep1	9.4
LS8817_day28_Palbo_rep2	10
LS8817_day10_Doxo_rep1	8.1
LS8817_day10_Palbo_rep1	6.5
LS8817_day14_Doxo_rep1	7.8
LS8817_day14_Palbo_rep1	9.1
LS8817_day3_Doxo_rep1	9.1
LS8817_day3_Doxo_rep2	8.5
LS8817_day3_Palbo_rep1	9.5
LS8817_day3_Palbo_rep2	9.2
CUT&TAG H3K27AC SAMPLE	PERCENT DUPLICATE READS	PERCENT GC	TOTAL READ PAIRS (M= MILLION)
Cycling_H3K27ac_rep1_1	0.152	0.51	7.6M
Cycling_H3K27ac_rep1_2	0.158	0.52	6.7M
Cycling_H3K27ac_rep1_3	0.152	0.52	7.4M
Cycling_H3K27ac_rep2_2	0.282	0.57	15.2M
Cycling_H3K27ac_rep2_3	0.295	0.56	17.1M
Cycling_H3K27ac_rep2_4	0.29	0.57	14.9M
day14Doxo_H3K27ac_rep1_1	0.147	0.49	8.3M
day14Doxo_H3K27ac_rep1_2	0.159	0.5	8.5M
day14Doxo_H3K27ac_rep1_3	0.151	0.48	8.6M
day14Doxo_H3K27ac_rep2_2	0.25	0.53	15.1M
day14Doxo_H3K27ac_rep2_3	0.246	0.53	12.6M
day14Doxo_H3K27ac_rep2_4	0.283	0.54	18.3M
day14Palbo_H3K27ac_rep1_1	0.146	0.49	6.9M
day14Palbo_H3K27ac_rep1_2	0.117	0.49	4.1M
day14Palbo_H3K27ac_rep1_3	0.151	0.49	9.5M
day14Palbo_H3K27ac_rep2_2	0.227	0.52	15.0M
day14Palbo_H3K27ac_rep2_3	0.278	0.54	16.6M
day14Palbo_H3K27ac_rep2_4	0.249	0.53	14.0M
day28Palbo_H3K27ac_rep1_1	0.163	0.49	7.5M
day28Palbo_H3K27ac_rep1_2	0.151	0.49	6.0M
day28Palbo_H3K27ac_rep1_3	0.182	0.48	11.7M
day28Palbo_H3K27ac_rep2_2	0.427	0.54	19.8M
day28Palbo_H3K27ac_rep2_3	0.391	0.54	19.1M
day28Palbo_H3K27ac_rep2_4	0.424	0.54	22.8M
CUT&RUN MACROH2A1 SAMPLE	PERCENT DUPLICATE READS	PERCENT GC	TOTAL READ PAIRS (M= MILLION)
CyclingA_mH2A1-1_S21	0.141	0.4	3.2
CyclingA_mH2A1-2_S22	0.147	0.4	9.6
CyclingA_mH2A1-3_S23	0.134	0.39	4.3
CyclingB_mH2A1-1_S27	0.138	0.4	12.8
CyclingB_mH2A1-2_S28	0.126	0.4	15.4
CyclingB_mH2A1-3_S29	0.141	0.39	11.5
DoxorubicinA_mH2A1-1_S45	0.127	0.41	9
DoxorubicinA_mH2A1-2_S46	0.13	0.41	7.2
DoxorubicinB_mH2A1-1_S49	0.123	0.4	5.6
DoxorubicinB_mH2A1-2_S50	0.138	0.4	6.3
DoxorubicinC_mH2A1-1_S53	0.118	0.41	8.7
PalbociclibB-mH2A1-1_S33	0.164	0.38	1.3
PalbociclibB-mH2A1-2_S34	0.16	0.39	4.2
PalbociclibB-mH2A1-3_S35	0.163	0.39	3
PalbociclibC-mH2A1-1_S39	0.133	0.39	13.6
PalbociclibC-mH2A1-2_S40	0.135	0.39	12.3
PalbociclibC-mH2A1-3_S41	0.133	0.4	11.8
