## Supplemental Table 2 for "CDK4/6 inhibition induces a DNA damage-independent senescence-associated secretory phenotype driven by delayed activation of NF-κB"

### Sheet: TableS8
	Sequence
CXCL1 forward	AGG GAA TTC ACC CCA AGA AC
CXCL1 reverse	TGT TCA GCA TCT TTT CGA TGA
IL8 forward	ACT GAG AGT GAT TGA GAG TGG AC
IL8 reverse	AAC CCT CTG CAC CCA GTT TTC
IL1A forward	AGA TGC CTG AGA TAC CCA AAA CC
IL1A reverse	CCA AGC ACA CCC AGT AGT CT
IL1B forward	TTC GAC ACA TGG GAT AAC GAG G
IL1B reverse	TTT TTG CTG TGA GTC CCG GAG
GMCSF forward	TCC TGA ACC TGA GTA GAG ACA C
GMCSF reverse	TGC TGC TTG TAG TGG CTG G
IL6 forward	ACT CAC CTC TTC AGA ACG AAT TG
IL6 reverse	CCA TCT TTG GAA GGT TCA GGT TG
SOD2 forward	GGC CTA CGT GAA CAA CCT GAA
SOD2 reverse	CTG TAA CAT CTC CCT TGG CCA
PUM1 forward	GCA TTT GGA CAA GGT CTG GCA G
PUM1 reverse	GCT ACA AGT CGA ACA GGA GCT C
